# Trait and Growth Responses to Sequential Environmental Change linked to Sensitivity in *Synechococcus* populations

**DOI:** 10.1101/2025.06.11.659080

**Authors:** Arunima Sikder, Colin T Kremer, Frederik De Laender

## Abstract

1. Environmental change often occurs as a sequence of stressors rather than as isolated events. While the individual and combined effects of multiple stressors are well studied, the ecological consequences of sequential environmental change remain poorly understood. Such sequences, for example, a marine heatwave followed by seasonal herbicide runoff, are increasingly common under global change.
2. We investigated how legacy effects (the imprint of past environmental conditions) influence subsequent population performance and functional traits, and how these effects are mediated by strain-specific sensitivities.
3. Using a fully factorial design, we exposed six strains of the globally abundant pico-phytoplankton *Synechococcus* sp. to three environmental conditions: warming, herbicide exposure, and a control, under both chronic (same condition across time) and sequential (different conditions across time) regimes. We measured population performance (per-capita growth rate, maximum density) and key functional traits (cell size, chlorophyll content).
4. Population responses diverged significantly between chronic and sequential exposures, revealing a strong legacy effect. Trait changes were often decoupled from growth metrics, suggesting independent response axes. Strain identity and its interaction with past conditions explained substantial variation in both growth and trait responses.
5. We identify and conceptualise four distinct mechanisms of legacy effects during sequential change: overcompensation, amplification, constraint and depression, each linked to strain-specific responses. Consequently, incorporating legacy effects into predictions of biodiversity dynamics and ecosystem function under global change is therefore both feasible and essential.
