## Supplementary Table 1 for "Trait and Growth Responses to Sequential Environmental Change linked to Sensitivity in *Synechococcus* populations"

### Sheet: Sheet1
response	contrast	strain	estimate	SE	df	t.ratio	p.value	significance
Density	P_P - C_C	Atlantic USA	-0.133797	0.0999956	10	-1.33803	0.210518	NA
Density	T_T - C_C	Atlantic USA	-0.256948	0.0924385	10	-2.77967	0.0194618	*
Density	P_P - C_C	Atlantic Norway	0.0437168	0.0999956	10	0.437188	0.671266	NA
Density	T_T - C_C	Atlantic Norway	-1.02302	0.0924385	10	-11.067	6.23003e-07	**
Density	P_P - C_C	Atlantic WSahara	-1.00466	0.122469	10	-8.20337	9.44436e-06	**
Density	T_T - C_C	Atlantic WSahara	-0.302729	0.113214	10	-2.67396	0.0233333	*
Density	P_P - C_C	Mediterranean Sea	-1.58665	0.122469	10	-12.9555	1.41681e-07	**
Density	T_T - C_C	Mediterranean Sea	0.705148	0.113214	10	6.22848	9.77531e-05	**
Density	P_P - C_C	Red Sea1	-0.900062	0.0999956	10	-9.00101	4.13387e-06	**
Density	T_T - C_C	Red Sea1	-0.430794	0.0924385	10	-4.66034	0.000893854	**
Density	P_P - C_C	Red Sea2	-0.205951	0.0999956	10	-2.0596	0.0664317	.
Density	T_T - C_C	Red Sea2	0.0665524	0.0924385	10	0.719964	0.488033	NA
Cell.size	P_P - C_C	Atlantic USA	-0.0535587	0.123561	10	-0.43346	0.673882	NA
Cell.size	T_T - C_C	Atlantic USA	-0.00648724	0.112068	10	-0.0578866	0.954979	NA
Cell.size	P_P - C_C	Atlantic Norway	-0.0658613	0.123561	10	-0.533028	0.605657	NA
Cell.size	T_T - C_C	Atlantic Norway	0.503395	0.112068	10	4.49186	0.00115757	**
Cell.size	P_P - C_C	Atlantic WSahara	-0.0397817	0.15133	10	-0.26288	0.79798	NA
Cell.size	T_T - C_C	Atlantic WSahara	-0.149887	0.137255	10	-1.09204	0.300428	NA
Cell.size	P_P - C_C	Mediterranean Sea	-0.461839	0.15133	10	-3.05186	0.0122129	*
Cell.size	T_T - C_C	Mediterranean Sea	-0.0353438	0.137255	10	-0.257505	0.80201	NA
Cell.size	P_P - C_C	Red Sea1	-0.168705	0.123561	10	-1.36536	0.202064	NA
Cell.size	T_T - C_C	Red Sea1	0.627457	0.112068	10	5.59889	0.000228039	**
Cell.size	P_P - C_C	Red Sea2	0.0686612	0.123561	10	0.555688	0.590639	NA
Cell.size	T_T - C_C	Red Sea2	-0.397219	0.112068	10	-3.54445	0.00531722	**
PCGR	P_P - C_C	Atlantic USA	-0.0219871	0.0413495	10	-0.531738	0.606517	NA
PCGR	T_T - C_C	Atlantic USA	0.0209156	0.0477083	10	0.438407	0.670411	NA
PCGR	P_P - C_C	Atlantic Norway	0.0977143	0.0413495	10	2.36313	0.0397405	*
PCGR	T_T - C_C	Atlantic Norway	0.0542867	0.0477083	10	1.13789	0.281695	NA
PCGR	P_P - C_C	Atlantic WSahara	-0.34383	0.0506426	10	-6.78934	4.80326e-05	**
PCGR	T_T - C_C	Atlantic WSahara	-0.360829	0.0584304	10	-6.17536	0.000104778	**
PCGR	P_P - C_C	Mediterranean Sea	0.0337487	0.0506426	10	0.66641	0.520227	NA
PCGR	T_T - C_C	Mediterranean Sea	0.0949996	0.0584304	10	1.62586	0.13504	NA
PCGR	P_P - C_C	Red Sea1	-0.105472	0.0413495	10	-2.55074	0.0288273	*
PCGR	T_T - C_C	Red Sea1	0.0792822	0.0477083	10	1.66181	0.127532	NA
PCGR	P_P - C_C	Red Sea2	-0.000804594	0.0413495	10	-0.0194584	0.984858	NA
PCGR	T_T - C_C	Red Sea2	0.372997	0.0477083	10	7.8183	1.43915e-05	**
Chlorophyll	P_P - C_C	Atlantic USA	0.0361078	0.0490689	10	0.735858	0.478722	NA
Chlorophyll	T_T - C_C	Atlantic USA	-0.00472378	0.0501342	10	-0.0942227	0.926793	NA
Chlorophyll	P_P - C_C	Atlantic Norway	0.142117	0.0490689	10	2.89626	0.0159352	*
Chlorophyll	T_T - C_C	Atlantic Norway	-0.688751	0.0501342	10	-13.7381	8.11006e-08	**
Chlorophyll	P_P - C_C	Atlantic WSahara	-0.0537703	0.0600969	10	-0.894727	0.391959	NA
Chlorophyll	T_T - C_C	Atlantic WSahara	0.0849103	0.0614017	10	1.38287	0.196803	NA
Chlorophyll	P_P - C_C	Mediterranean Sea	-0.227291	0.0600969	10	-3.78208	0.00358969	**
Chlorophyll	T_T - C_C	Mediterranean Sea	0.0652055	0.0614017	10	1.06195	0.313231	NA
Chlorophyll	P_P - C_C	Red Sea1	0.00039154	0.0490689	10	0.0079794	0.99379	NA
Chlorophyll	T_T - C_C	Red Sea1	-0.274081	0.0501342	10	-5.46693	0.000274237	**
Chlorophyll	P_P - C_C	Red Sea2	-0.127377	0.0490689	10	-2.59588	0.0266795	*
Chlorophyll	T_T - C_C	Red Sea2	-0.0779023	0.0501342	10	-1.55387	0.151265	NA
