## Supplementary Table 3 for "Trait and Growth Responses to Sequential Environmental Change linked to Sensitivity in *Synechococcus* populations"

### Sheet: Sheet1
response	contrast	strain	estimate	SE	df	t.ratio	p.value	sequence	significance
Density	C - P	Atlantic USA	0.032327	0.0964263	11	0.335251	0.940257	CP	NA
Density	C - T	Atlantic USA	0.124297	0.077983	11	1.5939	0.288712	CT	NA
Density	P - T	Atlantic USA	0.0919705	0.063659	11	1.44474	0.353128	PT	NA
Density	C - P	Atlantic Norway	-0.186808	0.0964263	11	-1.93732	0.174365	CP	NA
Density	C - T	Atlantic Norway	1.02132	0.077983	11	13.0967	1.29835e-07	CT	**
Density	P - T	Atlantic Norway	1.20813	0.063659	11	18.9782	2.79099e-09	PT	**
Density	C - P	Atlantic WSahara	-0.034713	0.0964263	11	-0.359995	0.931492	CP	NA
Density	C - T	Atlantic WSahara	-0.0130073	0.077983	11	-0.166796	0.984801	CT	NA
Density	P - T	Atlantic WSahara	0.0217057	0.063659	11	0.340968	0.938279	PT	NA
Density	C - P	Mediterranean Sea	0.304523	0.118098	11	2.57857	0.0615146	CP	.
Density	C - T	Mediterranean Sea	-0.117425	0.0955093	11	-1.22946	0.461329	CT	NA
Density	P - T	Mediterranean Sea	-0.421948	0.0779661	11	-5.41194	0.000571022	PT	**
Density	C - P	Red Sea1	-0.0312678	0.0964263	11	-0.324266	0.943977	CP	NA
Density	C - T	Red Sea1	0.0763138	0.077983	11	0.978595	0.604645	CT	NA
Density	P - T	Red Sea1	0.107582	0.063659	11	1.68997	0.252047	PT	NA
Density	C - P	Red Sea2	-0.00025974	0.0964263	11	-0.00269366	0.999996	CP	NA
Density	C - T	Red Sea2	-0.0941959	0.077983	11	-1.2079	0.473043	CT	NA
Density	P - T	Red Sea2	-0.0939361	0.063659	11	-1.47561	0.339052	PT	NA
Cell.size	C - P	Atlantic USA	0.0849417	0.0742708	11	1.14368	0.508741	CP	NA
Cell.size	C - T	Atlantic USA	0.160065	0.119635	11	1.33795	0.404688	CT	NA
Cell.size	P - T	Atlantic USA	0.0751235	0.076658	11	0.979983	0.603822	PT	NA
Cell.size	C - P	Atlantic Norway	-0.00979777	0.0742708	11	-0.131919	0.99046	CP	NA
Cell.size	C - T	Atlantic Norway	-0.384773	0.119635	11	-3.21623	0.0206472	CT	*
Cell.size	P - T	Atlantic Norway	-0.374976	0.076658	11	-4.89154	0.00127185	PT	**
Cell.size	C - P	Atlantic WSahara	0.000698757	0.0742708	11	0.00940823	0.999951	CP	NA
Cell.size	C - T	Atlantic WSahara	-0.00322889	0.119635	11	-0.0269896	0.999598	CT	NA
Cell.size	P - T	Atlantic WSahara	-0.00392765	0.076658	11	-0.0512361	0.998554	PT	NA
Cell.size	C - P	Mediterranean Sea	0.155455	0.0909628	11	1.709	0.245227	CP	NA
Cell.size	C - T	Mediterranean Sea	-0.0748148	0.146522	11	-0.510604	0.86779	CT	NA
Cell.size	P - T	Mediterranean Sea	-0.23027	0.0938864	11	-2.45264	0.0759956	PT	.
Cell.size	C - P	Red Sea1	-0.104775	0.0742708	11	-1.41072	0.369075	CP	NA
Cell.size	C - T	Red Sea1	-0.296291	0.119635	11	-2.47663	0.0730096	CT	.
Cell.size	P - T	Red Sea1	-0.191516	0.076658	11	-2.49832	0.0704049	PT	.
Cell.size	C - P	Red Sea2	-0.246003	0.0742708	11	-3.31225	0.017502	CP	*
Cell.size	C - T	Red Sea2	0.125898	0.119635	11	1.05235	0.561216	CT	NA
Cell.size	P - T	Red Sea2	0.371901	0.076658	11	4.85144	0.00135482	PT	**
PCGR	C - P	Atlantic USA	-0.0697278	0.0342721	11	-2.03454	0.149909	CP	NA
PCGR	C - T	Atlantic USA	-0.0756713	0.0420906	11	-1.79782	0.215302	CT	NA
PCGR	P - T	Atlantic USA	-0.00594344	0.0301958	11	-0.19683	0.978909	PT	NA
PCGR	C - P	Atlantic Norway	-0.108134	0.0342721	11	-3.15515	0.0229372	CP	*
PCGR	C - T	Atlantic Norway	-0.0583561	0.0420906	11	-1.38644	0.380732	CT	NA
PCGR	P - T	Atlantic Norway	0.0497775	0.0301958	11	1.64849	0.267414	PT	NA
PCGR	C - P	Atlantic WSahara	0.0480818	0.0342721	11	1.40294	0.372781	CP	NA
PCGR	C - T	Atlantic WSahara	0.100536	0.0420906	11	2.38855	0.0845462	CT	.
PCGR	P - T	Atlantic WSahara	0.0524538	0.0301958	11	1.73712	0.235414	PT	NA
PCGR	C - P	Mediterranean Sea	-0.1439	0.0419745	11	-3.42826	0.0143382	CP	*
PCGR	C - T	Mediterranean Sea	-0.350399	0.0515503	11	-6.79722	8.07265e-05	CT	**
PCGR	P - T	Mediterranean Sea	-0.206499	0.0369821	11	-5.58376	0.000441853	PT	**
PCGR	C - P	Red Sea1	0.00808992	0.0342721	11	0.23605	0.969834	CP	NA
PCGR	C - T	Red Sea1	-0.014328	0.0420906	11	-0.340408	0.938474	CT	NA
PCGR	P - T	Red Sea1	-0.0224179	0.0301958	11	-0.742419	0.744223	PT	NA
PCGR	C - P	Red Sea2	-0.00425624	0.0342721	11	-0.12419	0.99154	CP	NA
PCGR	C - T	Red Sea2	-0.129926	0.0420906	11	-3.08682	0.0258013	CT	*
PCGR	P - T	Red Sea2	-0.12567	0.0301958	11	-4.16184	0.0041427	PT	**
Chlorophyll	C - P	Atlantic USA	-0.0129104	0.0453233	11	-0.284851	0.956432	CP	NA
Chlorophyll	C - T	Atlantic USA	-0.0368218	0.05304	11	-0.694227	0.771664	CT	NA
Chlorophyll	P - T	Atlantic USA	-0.0239114	0.034359	11	-0.695927	0.770708	PT	NA
Chlorophyll	C - P	Atlantic Norway	-0.131308	0.0453233	11	-2.89714	0.0357489	CP	*
Chlorophyll	C - T	Atlantic Norway	0.569649	0.05304	11	10.74	9.96885e-07	CT	**
Chlorophyll	P - T	Atlantic Norway	0.700957	0.034359	11	20.401	1.19581e-09	PT	**
Chlorophyll	C - P	Atlantic WSahara	0.000381439	0.0453233	11	0.00841597	0.999961	CP	NA
Chlorophyll	C - T	Atlantic WSahara	-0.0108147	0.05304	11	-0.203896	0.977389	CT	NA
Chlorophyll	P - T	Atlantic WSahara	-0.0111961	0.034359	11	-0.325857	0.943445	PT	NA
Chlorophyll	C - P	Mediterranean Sea	-0.0221213	0.0555095	11	-0.398514	0.916828	CP	NA
Chlorophyll	C - T	Mediterranean Sea	-0.0519073	0.0649604	11	-0.79906	0.711255	CT	NA
Chlorophyll	P - T	Mediterranean Sea	-0.029786	0.042081	11	-0.707825	0.763989	PT	NA
Chlorophyll	C - P	Red Sea1	-0.0335288	0.0453233	11	-0.739769	0.745749	CP	NA
Chlorophyll	C - T	Red Sea1	0.0233723	0.05304	11	0.440655	0.899445	CT	NA
Chlorophyll	P - T	Red Sea1	0.0569011	0.034359	11	1.65608	0.264552	PT	NA
Chlorophyll	C - P	Red Sea2	0.06459	0.0453233	11	1.4251	0.362279	CP	NA
Chlorophyll	C - T	Red Sea2	0.0437824	0.05304	11	0.82546	0.695699	CT	NA
Chlorophyll	P - T	Red Sea2	-0.0208076	0.034359	11	-0.605595	0.820043	PT	NA
Density	P - C	Atlantic USA	0.0527342	0.0648823	10	0.812766	0.703967	PC	NA
Density	P - T	Atlantic USA	0.0790315	0.0600733	10	1.31558	0.418772	PT	NA
Density	C - T	Atlantic USA	0.0262973	0.049303	10	0.533382	0.856985	CT	NA
Density	P - C	Atlantic Norway	0.129333	0.0648823	10	1.99335	0.16422	PC	NA
Density	P - T	Atlantic Norway	1.10447	0.0600733	10	18.3854	1.40294e-08	PT	**
Density	C - T	Atlantic Norway	0.975137	0.049303	10	19.7784	6.45423e-09	CT	**
Density	P - C	Atlantic WSahara	-0.0758796	0.0794643	10	-0.954889	0.619981	PC	NA
Density	P - T	Atlantic WSahara	-0.153354	0.0735745	10	-2.08433	0.142917	PT	NA
Density	C - T	Atlantic WSahara	-0.077474	0.0603836	10	-1.28303	0.435466	CT	NA
Density	P - C	Mediterranean Sea	-0.355671	0.0794643	10	-4.47585	0.00308714	PC	**
Density	P - T	Mediterranean Sea	-1.26492	0.0735745	10	-17.1923	2.72193e-08	PT	**
Density	C - T	Mediterranean Sea	-0.909247	0.0603836	10	-15.0578	9.43122e-08	CT	**
Density	P - C	Red Sea1	-0.17063	0.0648823	10	-2.62983	0.0599779	PC	.
Density	P - T	Red Sea1	-0.145706	0.0600733	10	-2.42546	0.0834841	PT	.
Density	C - T	Red Sea1	0.0249239	0.049303	10	0.505525	0.87035	CT	NA
Density	P - C	Red Sea2	-0.588332	0.0648823	10	-9.06768	1.05008e-05	PC	**
Density	P - T	Red Sea2	-0.0853687	0.0600733	10	-1.42107	0.367327	PT	NA
Density	C - T	Red Sea2	0.502963	0.049303	10	10.2015	3.60252e-06	CT	**
Cell.size	P - C	Atlantic USA	-0.0386246	0.109705	10	-0.352078	0.934393	PC	NA
Cell.size	P - T	Atlantic USA	-0.000547979	0.0698533	10	-0.00784472	0.999966	PT	NA
Cell.size	C - T	Atlantic USA	0.0380766	0.0516078	10	0.737807	0.747446	CT	NA
Cell.size	P - C	Atlantic Norway	-0.0350394	0.109705	10	-0.319398	0.945619	PC	NA
Cell.size	P - T	Atlantic Norway	-0.432934	0.0698533	10	-6.19776	0.000271806	PT	**
Cell.size	C - T	Atlantic Norway	-0.397894	0.0516078	10	-7.70997	4.38656e-05	CT	**
Cell.size	P - C	Atlantic WSahara	-0.107959	0.13436	10	-0.803505	0.709391	PC	NA
Cell.size	P - T	Atlantic WSahara	-0.25489	0.0855524	10	-2.97934	0.0338353	PT	*
Cell.size	C - T	Atlantic WSahara	-0.146931	0.0632063	10	-2.32462	0.0980854	CT	.
Cell.size	P - C	Mediterranean Sea	-0.803611	0.13436	10	-5.98103	0.000361159	PC	**
Cell.size	P - T	Mediterranean Sea	-0.524138	0.0855524	10	-6.12651	0.000298227	PT	**
Cell.size	C - T	Mediterranean Sea	0.279473	0.0632063	10	4.4216	0.00335403	CT	**
Cell.size	P - C	Red Sea1	-0.232902	0.109705	10	-2.123	0.134634	PC	NA
Cell.size	P - T	Red Sea1	-0.293668	0.0698533	10	-4.20407	0.00469381	PT	**
Cell.size	C - T	Red Sea1	-0.0607655	0.0516078	10	-1.17745	0.491991	CT	NA
Cell.size	P - C	Red Sea2	-0.196274	0.109705	10	-1.78912	0.222254	PC	NA
Cell.size	P - T	Red Sea2	0.559155	0.0698533	10	8.0047	3.16725e-05	PT	**
Cell.size	C - T	Red Sea2	0.755429	0.0516078	10	14.6379	1.22741e-07	CT	**
PCGR	P - C	Atlantic USA	0.0300166	0.024403	10	1.23004	0.463403	PC	NA
PCGR	P - T	Atlantic USA	-0.024458	0.0172872	10	-1.41481	0.370266	PT	NA
PCGR	C - T	Atlantic USA	-0.0544746	0.0232883	10	-2.33914	0.0958454	CT	.
PCGR	P - C	Atlantic Norway	0.100492	0.024403	10	4.11802	0.00536948	PC	**
PCGR	P - T	Atlantic Norway	0.0533688	0.0172872	10	3.08719	0.0283408	PT	*
PCGR	C - T	Atlantic Norway	-0.0471234	0.0232883	10	-2.02347	0.156876	CT	NA
PCGR	P - C	Atlantic WSahara	-0.0690943	0.0298875	10	-2.31181	0.100102	PC	NA
PCGR	P - T	Atlantic WSahara	0.0297931	0.0211724	10	1.40717	0.373869	PT	NA
PCGR	C - T	Atlantic WSahara	0.0988874	0.0285223	10	3.46702	0.0152195	CT	*
PCGR	P - C	Mediterranean Sea	0.0120622	0.0298875	10	0.403587	0.914874	PC	NA
PCGR	P - T	Mediterranean Sea	0.0215551	0.0211724	10	1.01807	0.582815	PT	NA
PCGR	C - T	Mediterranean Sea	0.00949284	0.0285223	10	0.332822	0.94112	CT	NA
PCGR	P - C	Red Sea1	-0.0379083	0.024403	10	-1.55342	0.308902	PC	NA
PCGR	P - T	Red Sea1	-0.0365609	0.0172872	10	-2.11492	0.136328	PT	NA
PCGR	C - T	Red Sea1	0.00134733	0.0232883	10	0.0578541	0.998157	CT	NA
PCGR	P - C	Red Sea2	0.0386807	0.024403	10	1.58508	0.295972	PC	NA
PCGR	P - T	Red Sea2	-0.143363	0.0172872	10	-8.29303	2.32286e-05	PT	**
PCGR	C - T	Red Sea2	-0.182044	0.0232883	10	-7.81695	3.89342e-05	CT	**
Chlorophyll	P - C	Atlantic USA	0.0334725	0.0449719	10	0.744298	0.743726	PC	NA
Chlorophyll	P - T	Atlantic USA	0.006632	0.0372829	10	0.177883	0.982737	PT	NA
Chlorophyll	C - T	Atlantic USA	-0.0268405	0.0614973	10	-0.43645	0.901329	CT	NA
Chlorophyll	P - C	Atlantic Norway	0.117634	0.0449719	10	2.61573	0.0613701	PC	.
Chlorophyll	P - T	Atlantic Norway	0.778805	0.0372829	10	20.889	3.45591e-09	PT	**
Chlorophyll	C - T	Atlantic Norway	0.661171	0.0614973	10	10.7512	2.22042e-06	CT	**
Chlorophyll	P - C	Atlantic WSahara	-0.017318	0.0550791	10	-0.314421	0.947246	PC	NA
Chlorophyll	P - T	Atlantic WSahara	-0.014487	0.0456621	10	-0.317265	0.946319	PT	NA
Chlorophyll	C - T	Atlantic WSahara	0.00283102	0.0753185	10	0.0375873	0.999221	CT	NA
Chlorophyll	P - C	Mediterranean Sea	-0.129891	0.0550791	10	-2.35826	0.0929666	PC	.
Chlorophyll	P - T	Mediterranean Sea	-0.319052	0.0456621	10	-6.98724	0.00010144	PT	**
Chlorophyll	C - T	Mediterranean Sea	-0.189161	0.0753185	10	-2.51148	0.0726779	CT	.
Chlorophyll	P - C	Red Sea1	0.0388106	0.0449719	10	0.862996	0.674378	PC	NA
Chlorophyll	P - T	Red Sea1	0.0571054	0.0372829	10	1.53168	0.31802	PT	NA
Chlorophyll	C - T	Red Sea1	0.0182949	0.0614973	10	0.297491	0.952614	CT	NA
Chlorophyll	P - C	Red Sea2	0.0403964	0.0449719	10	0.898259	0.653506	PC	NA
Chlorophyll	P - T	Red Sea2	-0.000967466	0.0372829	10	-0.0259493	0.999629	PT	NA
Chlorophyll	C - T	Red Sea2	-0.0413638	0.0614973	10	-0.672612	0.784157	CT	NA
Density	T - C	Atlantic USA	-0.260556	0.11362	9	-2.29322	0.108161	TC	NA
Density	T - P	Atlantic USA	-0.0995074	0.116077	9	-0.857251	0.678883	TP	NA
Density	C - P	Atlantic USA	0.161049	0.0351546	9	4.58116	0.00340154	CP	**
Density	T - C	Atlantic Norway	-0.583999	0.11362	9	-5.13993	0.00158507	TC	**
Density	T - P	Atlantic Norway	-0.788695	0.116077	9	-6.79457	0.000209928	TP	**
Density	C - P	Atlantic Norway	-0.204696	0.0351546	9	-5.82274	0.000659837	CP	**
Density	T - C	Atlantic WSahara	-0.00683645	0.196796	9	-0.0347388	0.999335	TC	NA
Density	T - P	Atlantic WSahara	-0.520621	0.201052	9	-2.58949	0.0685338	TP	.
Density	C - P	Atlantic WSahara	-0.513784	0.0608895	9	-8.43798	3.83977e-05	CP	**
Density	T - C	Mediterranean Sea	1.23494	0.139156	9	8.87455	2.55307e-05	TC	**
Density	T - P	Mediterranean Sea	1.14132	0.142165	9	8.02813	5.72011e-05	TP	**
Density	C - P	Mediterranean Sea	-0.0936238	0.0430554	9	-2.1745	0.129466	CP	NA
Density	T - C	Red Sea1	0.171685	0.11362	9	1.51105	0.331024	TC	NA
Density	T - P	Red Sea1	-0.00994928	0.116077	9	-0.0857125	0.99596	TP	NA
Density	C - P	Red Sea1	-0.181635	0.0351546	9	-5.16675	0.00152965	CP	**
Density	T - C	Red Sea2	-0.129583	0.11362	9	-1.14049	0.514966	TC	NA
Density	T - P	Red Sea2	-0.0380469	0.116077	9	-0.327772	0.942868	TP	NA
Density	C - P	Red Sea2	0.091536	0.0351546	9	2.60382	0.0670256	CP	.
Cell.size	T - C	Atlantic USA	-0.122349	0.154945	9	-0.789625	0.718358	TC	NA
Cell.size	T - P	Atlantic USA	0.0243577	0.158045	9	0.154119	0.987009	TP	NA
Cell.size	C - P	Atlantic USA	0.146706	0.0508014	9	2.88784	0.0430566	CP	*
Cell.size	T - C	Atlantic Norway	0.406905	0.154945	9	2.62612	0.0647425	TC	.
Cell.size	T - P	Atlantic Norway	0.526093	0.158045	9	3.32876	0.0217037	TP	*
Cell.size	C - P	Atlantic Norway	0.119189	0.0508014	9	2.34617	0.0997599	CP	.
Cell.size	T - C	Atlantic WSahara	0.0653899	0.268373	9	0.243653	0.967919	TC	NA
Cell.size	T - P	Atlantic WSahara	-0.238012	0.273742	9	-0.869478	0.671703	TP	NA
Cell.size	C - P	Atlantic WSahara	-0.303402	0.0879906	9	-3.44812	0.0180632	CP	*
Cell.size	T - C	Mediterranean Sea	0.632741	0.189769	9	3.33427	0.0215199	TC	*
Cell.size	T - P	Mediterranean Sea	0.335984	0.193565	9	1.73577	0.244837	TP	NA
Cell.size	C - P	Mediterranean Sea	-0.296756	0.0622188	9	-4.76956	0.00261712	CP	**
Cell.size	T - C	Red Sea1	0.25736	0.154945	9	1.66097	0.271318	TC	NA
Cell.size	T - P	Red Sea1	0.00667025	0.158045	9	0.0422048	0.999019	TP	NA
Cell.size	C - P	Red Sea1	-0.25069	0.0508014	9	-4.9347	0.00208801	CP	**
Cell.size	T - C	Red Sea2	-0.0416352	0.154945	9	-0.268709	0.961149	TC	NA
Cell.size	T - P	Red Sea2	-0.211763	0.158045	9	-1.33989	0.409973	TP	NA
Cell.size	C - P	Red Sea2	-0.170128	0.0508014	9	-3.34888	0.0210407	CP	*
PCGR	T - C	Atlantic USA	0.0392891	0.0403778	9	0.973037	0.610872	TC	NA
PCGR	T - P	Atlantic USA	0.0269598	0.0253174	9	1.06487	0.557657	TP	NA
PCGR	C - P	Atlantic USA	-0.0123293	0.0331036	9	-0.372446	0.926993	CP	NA
PCGR	T - C	Atlantic Norway	-0.056516	0.0403778	9	-1.39968	0.381123	TC	NA
PCGR	T - P	Atlantic Norway	-0.0849323	0.0253174	9	-3.3547	0.0208528	TP	*
PCGR	C - P	Atlantic Norway	-0.0284163	0.0331036	9	-0.858406	0.678205	CP	NA
PCGR	T - C	Atlantic WSahara	-0.0450454	0.0699364	9	-0.644092	0.800212	TC	NA
PCGR	T - P	Atlantic WSahara	-0.191049	0.043851	9	-4.35678	0.00467664	TP	**
PCGR	C - P	Atlantic WSahara	-0.146004	0.0573371	9	-2.54641	0.0732696	CP	.
PCGR	T - C	Mediterranean Sea	0.248798	0.0494525	9	5.03106	0.00183328	TC	**
PCGR	T - P	Mediterranean Sea	0.102753	0.0310073	9	3.31381	0.0222101	TP	*
PCGR	C - P	Mediterranean Sea	-0.146046	0.0405434	9	-3.60221	0.0142758	CP	*
PCGR	T - C	Red Sea1	0.108733	0.0403778	9	2.6929	0.0583526	TC	.
PCGR	T - P	Red Sea1	0.0471978	0.0253174	9	1.86425	0.204297	TP	NA
PCGR	C - P	Red Sea1	-0.0615353	0.0331036	9	-1.85887	0.205871	CP	NA
PCGR	T - C	Red Sea2	0.216442	0.0403778	9	5.36042	0.00118633	TC	**
PCGR	T - P	Red Sea2	0.140547	0.0253174	9	5.55139	0.000927881	TP	**
PCGR	C - P	Red Sea2	-0.0758954	0.0331036	9	-2.29266	0.108253	CP	NA
Chlorophyll	T - C	Atlantic USA	0.0488921	0.0317389	9	1.54045	0.318614	TC	NA
Chlorophyll	T - P	Atlantic USA	-0.00305434	0.0251767	9	-0.121316	0.991926	TP	NA
Chlorophyll	C - P	Atlantic USA	-0.0519464	0.0290741	9	-1.78669	0.228036	CP	NA
Chlorophyll	T - C	Atlantic Norway	-0.457527	0.0317389	9	-14.4153	4.37289e-07	TC	**
Chlorophyll	T - P	Atlantic Norway	-0.701809	0.0251767	9	-27.8753	1.75082e-09	TP	**
Chlorophyll	C - P	Atlantic Norway	-0.244283	0.0290741	9	-8.40209	3.9737e-05	CP	**
Chlorophyll	T - C	Atlantic WSahara	0.0736616	0.0549735	9	1.33995	0.409945	TC	NA
Chlorophyll	T - P	Atlantic WSahara	0.142702	0.0436074	9	3.27242	0.0236769	TP	*
Chlorophyll	C - P	Atlantic WSahara	0.0690401	0.0503577	9	1.37099	0.3948	CP	NA
Chlorophyll	T - C	Mediterranean Sea	0.101685	0.0388721	9	2.61589	0.0657798	TC	.
Chlorophyll	T - P	Mediterranean Sea	0.198993	0.0308351	9	6.45346	0.000309733	TP	**
Chlorophyll	C - P	Mediterranean Sea	0.0973078	0.0356083	9	2.73273	0.0548415	CP	.
Chlorophyll	T - C	Red Sea1	-0.113711	0.0317389	9	-3.58269	0.0147061	TC	*
Chlorophyll	T - P	Red Sea1	-0.0323186	0.0251767	9	-1.28367	0.438279	TP	NA
Chlorophyll	C - P	Red Sea1	0.0813921	0.0290741	9	2.79947	0.0494209	CP	*
Chlorophyll	T - C	Red Sea2	-0.0912675	0.0317389	9	-2.87557	0.0438891	TC	*
Chlorophyll	T - P	Red Sea2	0.0507695	0.0251767	9	2.01652	0.163788	TP	NA
Chlorophyll	C - P	Red Sea2	0.142037	0.0290741	9	4.88535	0.00223294	CP	**
