## Supplementary Table 2 for "Trait and Growth Responses to Sequential Environmental Change linked to Sensitivity in *Synechococcus* populations"

### Sheet: Sheet1
subsequent	response	Effect	df_num	df_den	MSE	F	ges	p.value
C	Density	strain	5	11	0.03	78.63	.954	<.001
C	Density	past	1.64	18	0.01	14.54	.353	<.001
C	Density	strain:past	8.18	18	0.01	24.75	.823	<.001
C	Cell.size	strain	5	11	0.03	66.91	.945	<.001
C	Cell.size	past	1.38	15.17	0.02	2.17	.079	.157
C	Cell.size	strain:past	6.9	15.17	0.02	5.28	.509	.003
C	PCGR	strain	5	11	0.00	30.54	.855	<.001
C	PCGR	past	1.73	19.02	0.00	16.69	.466	<.001
C	PCGR	strain:past	8.65	19.02	0.00	8.09	.679	<.001
C	Chlorophyll	strain	5	11	0.01	203.19	.982	<.001
C	Chlorophyll	past	1.64	18.05	0.00	19.30	.418	<.001
C	Chlorophyll	strain:past	8.2	18.05	0.00	23.49	.814	<.001
P	Density	strain	5	10	0.02	43.81	.932	<.001
P	Density	past	1.83	18.29	0.01	21.30	.446	<.001
P	Density	strain:past	9.14	18.29	0.01	83.86	.941	<.001
P	Cell.size	strain	5	10	0.01	405.70	.979	<.001
P	Cell.size	past	1.14	11.42	0.02	22.74	.636	<.001
P	Cell.size	strain:past	5.71	11.42	0.02	18.32	.875	<.001
P	PCGR	strain	5	10	0.00	36.81	.900	<.001
P	PCGR	past	1.75	17.46	0.00	4.54	.188	.030
P	PCGR	strain:past	8.73	17.46	0.00	10.57	.729	<.001
P	Chlorophyll	strain	5	10	0.01	156.65	.980	<.001
P	Chlorophyll	past	1.47	14.75	0.00	8.85	.246	.005
P	Chlorophyll	strain:past	7.37	14.75	0.00	29.23	.844	<.001
T	Density	strain	5	9	0.02	44.43	.909	<.001
T	Density	past	1.14	10.28	0.02	3.54 +	.189	.085
T	Density	strain:past	5.71	10.28	0.02	23.29	.885	<.001
T	Cell.size	strain	5	9	0.02	76.20	.915	<.001
T	Cell.size	past	1.16	10.44	0.04	5.03	.294	.044
T	Cell.size	strain:past	5.8	10.44	0.04	3.42	.586	.040
T	PCGR	strain	5	9	0.00	134.02	.953	<.001
T	PCGR	past	1.59	14.29	0.00	16.93	.578	<.001
T	PCGR	strain:past	7.94	14.29	0.00	7.10	.742	<.001
T	Chlorophyll	strain	5	9	0.00	454.31	.993	<.001
T	Chlorophyll	past	1.87	16.85	0.00	15.12	.411	<.001
T	Chlorophyll	strain:past	9.36	16.85	0.00	61.33	.934	<.001
